# Genomic adaptations of novel halotolerant bacteria from extreme North Greenland

**DOI:** 10.1101/2025.06.13.657406

**Authors:** Miguel Ángel Salinas García, Anders Priemé

**Affiliations:** Centre for Exolife Sciences (CELS), Niels Bohr Institute, University of Copenhagen, Jagtvej 155A, DK-2200, Copenhagen, Denmark; Center for Volatile Interactions (VOLT), Department of Biology, University of Copenhagen, Universitetsparken 15, DK-2100 Copenhagen, Denmark; Section of Microbiology, Department of Biology University of Copenhagen, Universitetsparken 15, DK-2100 Copenhagen, Denmark

**Author notes:** **Corresponding author**: Anders Priemé. Mailing address: Center for Volatile Interactions (VOLT), Department of Biology, University of Copenhagen, Universitetsparken 15, DK-2100 Copenhagen, Denmark.

**Keywords:** extremophile, Greenland, biosynthetic gene cluster, halotolerant, genome, novel strains

## Abstract

Peary Land, northern-most Greenland, is a cold desert region whose soil microbiome remains underexplored. This is the first study to explore the halotolerant soil microbiome of this region with culture-dependent methods. Forty-nine taxonomically diverse bacterial isolates were obtained from dry biological soil crust, surface soil and permafrost soil. Nine isolates were selected for whole genome sequencing; these genomes showed adaptations to their cold, saline native environment, such as cold shock proteins and a large number of osmoprotectant transporters. The genomes also contained several biosynthetic gene clusters, including a large variety of clusters involved in the production of antimicrobial compounds. Furthermore, most of the sequenced genomes showed low digital DNA-DNA hybridisation to their closest relatives, suggesting that they represent novel species. Overall, this study demonstrates the unexplored potential of High Arctic deserts as a source of novel halotolerant bacteria and their secondary metabolites.
