## Supplementary Tables S1 and S3 for "Genomic adaptations of novel halotolerant bacteria from extreme North Greenland"

### Sheet: Table S1
Strain	Taxonomic classification	Isolated in medium:	Isolated in temperature:	Closest match (% identity)	Isolation source of match	Genbank acc. No. of match	Accession number
CF1.1	Jeotgalibacillus sp.	HM10	4ºC	Jeotgalibacillus marinus strain 1323_C4F (99.26%)	Sea cucumber intestine	MK484494.1	PQ459627
CF1.4	Streptomyces sp.	GM1	10ºC	Streptomyces praecox strain QTP242192 (99.64%)	N/S	PP837225.1	PQ459626
CF1.7	Streptomyces sp.	GM1	10ºC	Streptomyces flavogriseus strain S6 (99.29%)	Earthworm gut	KT958875.1	PQ459628
CF2.1	Streptomyces sp.	GM1	10ºC	Streptomyces sp. QZGY-A43 (99.27%)	Permafrost	JQ812100.1	PQ459629
CF3.1	Pseudarthrobacter sp.	GM1	10ºC	Pseudarthrobacter siccitolerans strain 192-LR4 (99.36%)	Desert rhizosphere	MF077199.1	PQ459630
CF3.2	Pseudarthrobacter sp.	HM10	4ºC	Pseudarthrobacter siccitolerans strain 192-LR4 (99.57%)	Desert rhizosphere	MF077199.1	PQ459631
CF3.3	Nesterenkonia sp.	R2 + 10% NaCl	10ºC	Nesterenkonia halotolerans strain YIM70084T (99.58%)	Saline soil	NR_029073.1	PQ459632
CF3.5	Aeromicrobium sp.	HM10	10ºC	Aeromicrobium sp. ZS1-19 (98.99%)	Antarctic Ocean	FJ196003.1	PQ459633
CF3.6	Streptomyces sp.	GM1	10ºC	Streptomyces praecox strain QTP242214 (99.57%)	N/S	PP837281.1	PQ459634
CF4.1	Salipaludibacillus sp.	HM10	25ºC	Bacillus neizhouensis strain R-43422 (99.73%)	Antarctic pond	FR691453.1	PQ459635
CF4.11	Nesterenkonia sp.	OHAM	10ºC	Nesterenkonia halotolerans strain YIM70084T (99.64%)	Saline soil	NR_029073.1	PQ459636
CF4.12	Nesterenkonia sp.	R2 + 10% NaCl	10ºC	Nesterenkonia sp. YIM 90713 (99.6%)	N/S	EF151505.1	PQ459637
CF4.13	Nesterenkonia sp.	OHAM	10ºC	Nesterenkonia halotolerans strain YIM70084T (99.78%)	Saline soil	NR_029073.1	PQ459638
CF4.18	Salipaludibacillus sp.	R2A + 10% NaCl	10ºC	Bacillus neizhouensis strain R-43422 (100%)	Antarctic pond	FR691453.1	PQ459639
CF4.19	Aeromicrobium sp.	R2A + 10% NaCl	10ºC	Aeromicrobium sp. strain EGI P1B076 (99%)	N/S	OP662784.1	PQ459640
CF4.2	Oceanobacillus sp.	HM10	25ºC	Oceanobacillus sp. strain RKSG114 (98.76%)	Marine sponge	MG799453.1	PQ459641
CF4.4	Nesterenkonia sp.	HM10	25ºC	Nesterenkonia sp. AC84 (99.8%)	Alkaline groundwater	AJ717365.1	PQ459642
CF4.5	Oceanobacillus sp.	HM10	4ºC	O. longus strain T9BT (98.64%)	Aran-Bidgol hypersaline lake	NR_109112.1	PQ459643
CF4.6	Oceanobacillus sp.	HM10	4ºC	O. longus strain T9BT (98.44%)	Salt lake	NR_109112.1	PQ459644
CF4.7	Streptomyces sp.	GM1	10ºC	Streptomyces anulatus strain NBC 01651 (99.93%)	N/S	CP109256.1	PQ459645
CF4.7B	Streptomyces sp.	GM1	10ºC	Streptomyces pratensis strain MRHB1-111 (99.71%)	Rhizosphere	OP364621.1	PQ459646
CF4.8	Streptomyces sp.	GM1	10ºC	Streptomyces sp. ZS22-10N (99.86%)	Antarctic soil	FJ842668.1	PQ459647
CF4.9	Pseudarthrobacter sp.	GM1	10ºC	Pseudarthrobacter siccitolerans strain 192-LR4 (99.57%)	Desert rhizosphere	MF077199.1	PQ459648
CMC2.1	Streptomyces sp.	GM1	4ºC	Streptomyces sp. US1 (98.91%)	Soil	HQ175993.1	PQ459651
CMC2.1B	Arthrobacter sp.	GM1	4ºC	Arthrobacter sp. 210_4 (99.83%)	Soil	FJ938115.1	PQ459652
CMS1.1	Acidovorax sp.	GM1	10ºC	Arthrobacter radicis N35T (99.78%)	Wheat roots	NR_117776.1	PQ459653
CMS1.2	Flavobacterium sp.	GM1	4ºC	Flavobacterium sp. Aba11 (99.57%)	Rhizoplane	JQ977284.1	PQ459654
CMS1.3	Jeotgalibacillus sp.	R2A + 10% NaCl	10ºC	Bacillus sp. Tibet-S2a2 (99.37%)	Qinghai-Tibet Plateau permafrost	DQ108401.1	PQ459655
CMS1.6	Nesterenkonia sp.	R2A + 10% NaCl	10ºC	Nesterenkonia sp. AC84 (99.53%)	Alkaline groundwater	AJ717365.1	PQ459656
CMS2.2	Paenarthrobacter sp.	GM1	4ºC	Paenarthrobacter sp. strain QHHA( 99.57%)	Alkaline salt lake	MN938171.1	PQ459657
CMS3.1	Massilia sp.*	GM1	10ºC	Uncultured bacterium clone XZ6-8 (99.65%)	Tibetian rainwater	KM877024.1	PQ459658
KK1.1	Arthrobacter sp.	GM1	4ºC	Pseudarthrobacter sp. strain BFS2HT12 (99.64%)	N/S	OQ647455.1	PQ459659
KK2.1	Arthrobacter sp.	GM1	4ºC	Arthrobacter sp. strain C10-72 (99.3%)	Lake sediment	MG757516.1	PQ459662
KK3.1B	Micrococcus sp.	GM1	25ºC	Micrococcus sp. HB-1 (99.72%)	Sediment of freshwater lake	GU073283.1	PQ459664
KK3.2	Arthrobacter sp.	GM1	10ºC	Arthrobacter sp. strain C10-72 (99.64%)	Lake sediment	MG757516.1	PQ459666
KK3.3	Arthrobacter sp.	GM1	4ºC	Pseudarthrobacter sulfonivorans strain Asd MW-A1 (99.79%)	Sediment of dried melt water stream	FM955888.1	PQ459667
KK3.4	Arthrobacter sp.	GM1	10ºC	Pseudarthrobacter sulfonivorans strain Asd MW-A1 (99.64%)	Sediment of dried melt water stream	FM955888.1	PQ459668
KK4.1	Arthrobacter sp.	GM1	10ºC	Pseudarthrobacter sulfonivorans strain Asd MW-A1 (99.86%)	Sediment of dried melt water stream	FM955888.1	PQ459670
KK4.2	Arthrobacter sp.	GM1	10ºC	Arthrobacter sp. strain 20TX0003 (99.36%)	Farm	ON255714.1	PQ459671
KK4.3	Arthrobacter sp.	GM1	4ºC	A. alpinus strain S6-3T (99.51%)	Alpine soil	NR_117254.1	PQ459672
KK5.1	Arthrobacter sp.	GM1	10ºC	Pseudarthrobacter sulfonivorans strain Asd MW-A1 (99.65%)	Sediment of dried melt water stream	FM955888.1	PQ459673
KK5.2	Arthrobacter sp.	GM1	10ºC	Pseudarthrobacter sulfonivorans strain Asd MW-A1 (99.65%)	Sediment of dried melt water stream	FM955888.1	PQ459674
KK5.5*	Arthrobacter sp.	OHAM	10ºC	Arthrobacter sp. KFC79 (99.47%)	Kafni glacier soil	FJ614807.1	PQ459675
KK5.7	Arthrobacter sp.	OHAM	10ºC	Arthrobacter sp. KFC79 (99.29%)	Kafni glacier soil	FJ614807.1	PQ459676
KK6.1	Pseudomonas sp.	GM1	10ºC	Pseudomonas lini strain BS3782 (99.65%)	N/S	LT629746.1	PQ459677
KK6.7	Pseudomonas sp.	GM1	10ºC	Pseudomonas fluorescens strain hp13 (99.79%)	Glacier forefield	JN637318.1	PQ459678
KK7.1	Arthrobacter sp.	GM1	4ºC	Pseudarthrobacter siccitolerans strain 24 (99.93%)	N/S sample from Qinghai-Tibet Plateau	KF923434.1	PQ459679
KK8.1	Arthrobacter sp.	GM1	4ºC	Pseudarthrobacter psychrotolerans strain BM09 (99.83%)	N/S	OR398813.1	PQ459680
KK9.2	Pseudomonas sp.	GM1	4ºC	Pseudomonas sp. strain PAMC 27304 (99.79%)	Antarctic soil	MT555358.1	PQ459681

### Sheet: Table S3
KO orthology	Gene	Type	Function	Category	Aeromicrobium halocynthiae JCM 15749T	Aeromicrobium sp. CF 3.5	Aeromicrobium sp. CF4.19	Arthrobacter halodurans DSM 21081T	Arthrobacter sp. KK5.5	Nesterenkonia halotolerans DSM 15474T	Nesterenkonia aurantiaca DSM 27373T	Nesterenkonia aurantiaca CMS1.6	Nesterenkonia sp. CF4.4	Nesterenkonia halotolerans CF4.12	Oceanobacillus rekensis PT 11T	Oceanobacillus sp. CF4.6	Salipaludibacillus neizhouensis DSM 19794T	Salipaludibacillus neizhouensis CF4.18	Telluria aromaticivorans ML15P13T	Massilia sp. CMS3.1	Reference
K02168	betPTS	Transport	Compatible solute transport	Osmoprotectant transporter	2	1	2	2	1	0	2	2	2	2	0	0	0	0	2	0	Barberán et al. (2017)
K03451	yeaV	Transport	Compatible solute transport	Osmoprotectant transporter	0	0	0	1	1	0	0	0	0	0	0	0	0	0	0	0	Barberán et al. (2017), Lee & Kim (2022)
K01546	kdpA	Transport	K+-transporting ATPase ATPase A chain	Ion transport	0	0	0	1	0	1	0	0	0	1	0	0	0	0	0	1	Barberán et al. (2017), Lee & Kim (2022)
K01547	kdpB	Transport	K+-transporting ATPase ATPase B chain	Ion transport	0	0	0	1	0	1	0	0	0	1	0	0	0	0	0	1	Barberán et al. (2017), Lee & Kim (2022)
K01548	kdpC	Transport	K+-transporting ATPase ATPase C chain	Ion transport	0	0	0	1	0	1	0	0	0	1	0	0	0	0	0	1	Barberán et al. (2017), Lee & Kim (2022)
K03310	yaaJ	Transport	Alanine or glycine:cation symporter, AGCS family	Osmoprotectant transporter	1	1	1	1	3	1	2	2	2	2	2	1	2	3	1	1	Barberán et al. (2017)
K03499	trkA	Transport	Trk system potassium uptake protein	Ion transport	1	3	1	4	4	0	2	1	2	2	1	2	3	3	2	0	Barberán et al. (2017), Lee & Kim (2022), Chen et al. (2017)
K07301	yrbG	Transport	Cation:H+ antiporter	Ion transport	1	1	0	0	0	0	1	1	1	1	1	2	2	3	1	0	Barberán et al. (2017)
K08974	[Not available]	Unknown	Putative membrane protein	Other	1	0	1	0	0	0	1	1	1	1	1	1	3	1	1	0	Bowman (2017), Barberán et al. (2017), Lee & Kim (2022), Chen et al. (2017)
K03975	dedA	Unknown	Membrane-associated protein	Other	0	1	1	0	0	1	0	0	0	0	0	0	0	0	0	1	Barberán et al. (2017)
K07646	kdpD	Signalling	Two-component system, OmpR family, sensor histidine kinase KdpD	Signalling/Transcription	0	0	0	1	0	1	0	0	0	1	0	0	0	0	0	1	Barberán et al. (2017)
K03549	kup	Transport	KUP system potassium uptake protein	Ion transport	0	0	0	0	0	2	0	0	0	0	0	0	0	0	0	2	Barberán et al. (2017), Lee & Kim (2022)
K03699	tlyC	Transport	Mg and Co exporter	Ion transport	6	6	6	10	5	3	5	5	6	5	2	3	1	1	5	2	Barberán et al. (2017)
K06718	ectA	Metabolism	Ectoine synthesis	Osmoprotectant synthesis	0	0	0	1	1	0	1	1	1	1	1	1	2	2	1	0	Barberán et al. (2017), Chen et al. (2017)
K00836	ectB	Metabolism	Ectoine synthesis	Osmoprotectant synthesis	0	0	0	2	1	0	1	1	1	1	1	1	2	2	1	0	Chen et al. (2017)
K06720	ectC	Metabolism	Ectoine synthesis	Osmoprotectant synthesis	0	0	0	1	1	0	1	1	1	1	1	1	1	1	1	0	Barberán et al. (2017), Lee & Kim (2022), Chen et al. (2017)
K02114	atpC	Transport	F-type H+-transporting ATPase subunit epsilon	Ion transport	1	1	1	1	1	1	1	1	1	1	1	1	1	1	1	1	Chen et al. (2017)
K03517	nadA	Metabolism	quinolinate synthase	Osmoprotectant synthesis	1	1	1	1	1	1	1	1	1	1	0	0	1	1	1	1	Chen et al. (2018), Chen et al. (2017)
K15371	gdhB	Metabolism	glutamate dehydrogenase	Osmoprotectant synthesis	0	0	0	1	1	1	1	1	1	1	0	0	0	0	1	1	Chen et al. (2017)
K01139	spoT	Transcription/Translation	GTP diphosphokinase / guanosine-3',5'-bis(diphosphate) 3'-diphosphatase	Signalling/Transcription	1	1	1	1	1	1	1	1	1	1	1	1	1	1	1	1	Chen et al. (2017)
K01243	mtnN	Quorum sensing	adenosylhomocysteine nucleosidase	Other	0	0	0	0	0	1	0	0	0	0	2	1	2	1	0	1	Chen et al. (2017)
K04749	rsbV	Transcription/Translation	anti-sigma B factor antagonist	Signalling/Transcription	1	1	1	1	0	0	0	1	2	1	1	1	1	1	1	0	Chen et al. (2017)
K01338	lon	Signalling	ATP-dependent Lon protease	Signalling/Transcription	0	0	0	0	0	2	0	0	0	0	1	1	1	1	0	2	Chen et al. (2018), Chen et al. (2017)
K03664	smpB	Transcription/Translation	SsrA-binding protein	Signalling/Transcription	1	1	1	1	1	1	1	1	1	1	1	1	1	1	1	1	Chen et al. (2018), Chen et al. (2017)
K01790	rfbC	Cell wall/membrane	dTDP-4-dehydrorhamnose 3,5-epimerase	Other	0	1	0	0	0	1	0	0	0	0	0	0	0	0	0	1	Chen et al. (2017)
K03117	tatB	Transport	sec-independent protein translocase protein	Other	1	1	1	1	1	1	1	1	0	1	0	0	0	0	1	1	Chen et al. (2017)
K16137	acrR1	Transcription/Translation	TetR/AcrR family transcriptional regulator, transcriptional repressor for nem operon	Signalling/Transcription	0	0	0	1	0	1	0	0	0	0	1	1	0	0	0	2	Chen et al. (2017)
K07222	trkA2	Transport	putative flavoprotein involved in K+ transport	Ion transport	1	1	1	2	0	0	0	1	0	0	0	0	0	0	1	0	Chen et al. (2018), Chen et al. (2017)
K00108	betA	Metabolism	Choline dehydrogenase	Osmoprotectant synthesis	1	0	1	0	0	0	0	0	0	0	0	0	1	1	0	0	Bowman (2017), Barberán et al. (2017), Lee & Kim (2022)
K00130	betB	Metabolism	Betaine-aldehyde dehydrogenase	Osmoprotectant synthesis	1	0	1	1	1	0	2	2	2	2	0	0	1	1	2	0	Bowman (2017), Lee & Kim (2022)
K00499	CMO	Metabolism	Choline monooxygenase	Osmoprotectant synthesis	0	0	0	0	0	0	0	0	0	0	0	0	0	0	0	0	Lee & Kim (2022)
K11690	dctM	Transport	C4-dicarboxylate transporter, DctM subunit	Osmoprotectant transporter	0	0	1	0	0	0	0	1	0	1	0	0	1	1	1	0	Lee & Kim (2022)
K11688	dctP	Transport	C4-dicarboxylate-binding protein DctP	Osmoprotectant transporter	0	0	0	0	0	1	0	0	0	0	0	0	0	0	0	1	Lee & Kim (2022)
K11689	dctQ	Transport	C4-dicarboxylate transporter, DctQ subunit	Osmoprotectant transporter	0	0	0	0	0	0	0	0	0	0	0	0	1	1	0	0	Lee & Kim (2022)
K01843	kamA	Metabolism	Lysine 2,3-aminomutase	Osmoprotectant synthesis	0	0	0	0	0	0	0	0	0	0	0	0	1	1	0	0	Lee & Kim (2022)
K05845	opuC	Transport	Osmoprotectant transport system substrate-binding protein	Osmoprotectant transporter	2	2	3	1	2	0	2	3	2	2	4	2	1	5	3	0	Bowman (2017), Lee & Kim (2022)
K05020	opuD, betL	Transport	Glycine betaine transporter	Osmoprotectant transporter	0	0	0	1	1	0	1	1	1	1	4	6	6	7	1	1	Lee & Kim (2022)
K02001	proW	Transport	Glycine betaine transport system permease protein	Osmoprotectant transporter	0	0	0	0	0	0	1	1	1	1	1	3	1	2	1	0	Lee & Kim (2022)
K02002	proX	Transport	Glycine betaine transport system substrate-binding protein	Osmoprotectant transporter	0	0	0	0	0	0	1	1	1	1	2	4	3	4	1	0	Lee & Kim (2022)
K10716	kch, trkA, mthK, pch	Transport	Voltage-gated potassium channel	Ion transport	0	1	0	0	1	1	1	3	2	1	1	2	2	2	3	1	Lee & Kim (2022)
K03498	trkHGBD	Transport	Trk system potassium uptake protein	Ion transport	1	2	2	2	2	0	2	1	2	2	1	2	4	2	1	0	Lee & Kim (2022)
K05846	opuBD	Transport	osmoprotectant transport system permease protein	Osmoprotectant transporter	4	4	6	2	2	0	2	4	2	2	7	3	1	6	4	0	Lee & Kim (2022)
K05847	opuA	Transport	osmoprotectant transport system ATP-binding protein	Osmoprotectant transporter	2	2	3	1	1	0	1	2	1	1	4	2	1	4	2	0	Bowman (2017)
K00697	otsA	Metabolism	Trehalose synthesis	Osmoprotectant synthesis	1	1	1	1	1	0	1	1	1	1	0	0	0	0	1	0	KEGG
K01087	otsB	Metabolism	Trehalose synthesis	Osmoprotectant synthesis	1	1	1	2	1	0	1	1	1	2	0	0	0	0	1	0	KEGG
K21935	ablB	Metabolism	Glycine betaine synthesis	Osmoprotectant synthesis	0	0	0	0	0	0	0	0	0	0	0	0	1	2	0	0	KEGG
K03313	nhaA	Transport	Na+:H+ antiporter	Ion transport	0	0	0	3	2	1	0	0	0	0	0	0	0	0	0	2	KEGG
K03315	nhaC	Transport	Na+:H+ antiporter	Ion transport	0	0	0	0	0	0	0	0	0	0	1	1	1	1	0	0	KEGG
